# Tracing the origin of pathologic pulmonary fibroblasts

**DOI:** 10.1101/2022.11.18.517147

**Authors:** Tatsuya Tsukui, Dean Sheppard

**Affiliations:** Division of Pulmonary, Critical Care, Allergy and Sleep, Department of Medicine, University of California, San Francisco, San Francisco, CA, USA

## Abstract

Fibroblasts substantially remodel extracellular matrix (ECM) in response to tissue injury and generate fibrotic scars in chronic diseases. Recent studies have identified diverse fibroblast subsets in healthy and injured tissues. However, the origin(s) and functional importance of injury-induced fibroblast lineages remain unclear. Here we show that alveolar fibroblasts, which provide a niche for maintaining alveolar type 2 cells in uninjured lungs, are the dominant source of multiple emergent fibroblast subsets that sequentially arise to facilitate fibrosis after lung injury. We demonstrate that Cthrc1+ fibroblasts, which express the highest levels of ECM proteins at injured sites, are effector cells for fibrogenesis using a novel mouse tool, Cthrc1-CreER. We use another novel mouse tool, Scube2-CreER, that uniquely targets alveolar fibroblasts, to reveal that alveolar fibroblasts are the dominant origin for multiple fibroblast subsets that emerge after lung injury. Pseudotime and in vitro analysis suggest that inflammatory cytokines initially induce chemokine-producing inflammatory fibroblasts from alveolar fibroblasts, which can differentiate into Cthrc1+ fibrotic fibroblasts in response to TGF-β. We identify similar fibroblast lineages from scRNA-seq in human pulmonary fibrosis. These results elucidate the pathologic fibroblast lineage development in response to lung injury and suggest that targeting key steps in transitions among these subsets could provide novel strategies for the treatment of fibrotic diseases.
