## Supplementary Table 1 (qPCR primers) for "Tracing the origin of pathologic pulmonary fibroblasts"

### Sheet: Sheet1
	Forward	Reverse
Saa3	CTGTTCAGAAGTTCACGGGAC	AGCAGGTCGGAAGTGGTT
Lcn2	TGCCACTCCATCTTTCCTGTT	GGGAGTGCTGGCCAAATAAG
Scube2	CCTCTCTCAGAAGCAAACAGC	GTCCTGACGGTGACGACAT
Cthrc1	aagcaaaaagcgctgatcc	cctgctggtccttgtagacac
Postn	aagctgcggcaagacaag	tcaaatctgcagcttcaagg
Rps3	cggtgcagatttccaagaag	ggacttcaactccagagtagcc
Pdgfra	cggagcctgagctttgag	gccctgtgaggagacagc
Col1a1	AGACATGTTCAGCTTTGTGGAC	GCAGCTGACTTCAGGGATG
Sftpc	ggtcctgatggagagtccac	gatgagaaggcgtttgaggt
Ager	CCATCCAACTCCGAGTCAG	CACAGGTCAAGGTCACAGTC
Tcf21	CATTCACCCAGTCAACCTGA	CCACTTCCTTCAGGTCATTCTC
